# Sexual reproduction is controlled by successive transcriptomic waves in *Podospora anserina*

**DOI:** 10.1101/2024.12.09.627484

**Authors:** Frédérique Bidard, Pierre Grognet, Gaëlle Lelandais, Sandrine Imbeaud, Marie-Hélène Mucchielli-Giorgi, Robert Debuchy, Véronique Berteaux-Lecellier, Fabienne Malagnac

## Abstract

Despite the inherent challenge of finding suitable mating partners, most eukaryotes use sexual reproduction to produce offspring endowed with increase genetic diversity and fitness. The persistence of this mode of reproduction is a key question in evolutionary biology. Fungi offer valuable insights into this question, due to their diversity and short lifecycle. This study focuses on *Podospora anserina*, a pseudohomothallic ascomycete fungus that bypasses self-sterility by maintaining two compatible nuclei in one mycelium. We performed genome-wide gene expression profiling during ten stages of *P. anserina* sexual reproduction and identified five major expression patterns. Our expert annotation approaches identified differentially expressed genes related to secondary metabolite production, fungal vegetative incompatibility, programmed cell death, and epigenetic regulation. In addition, master transcriptional regulators and their target networks were uncovered. This study provides a comprehensive database for future functional genomics experiments and novel pathway characterization during sexual reproduction.
