## Supplemental Table 2 for "Sexual reproduction is controlled by successive transcriptomic waves in *Podospora anserina*"

### Sheet: PCA1
Principal Component Analysis Dimension 1
Gene	Loadings	Decription	GO term
Pa_0_1230	-0.0157042753033897	Putative_protein_of_unknown_function	uncharacterized protein PODANS_0_1230
Pa_0_200	-0.0156818728906213	Putative_multidrug_transporter	DNA repair protein RAD50
Pa_1_12490	-0.015680240888298	Putative_Cytochrome_P450_protein_	cytochrome P450
Pa_1_13820	-0.015712589357212	Putative_inorganic_phosphate_transporter_	inorganic phosphate transporter
Pa_1_1400	-0.0156821865392025	Putative_protein_of_unknown_function	CAMK/CAMK1 protein kinase
Pa_1_1410	-0.0157109615686945	Putative_protein_of_unknown_function	serine/threonine protein kinase
Pa_1_17947	-0.0156628986495256	Putative_protein_of_unknown_function	Putative protein of unknown function
Pa_1_21470	-0.0155907621248927	Putative_protein_of_unknown_function	uncharacterized protein PODANS_1_21470
Pa_1_21780	0.0156810693038239	Putative_quinone_oxidoreductase_	quinone oxidoreductase
Pa_1_3380	0.0156604378156197	Putative_protein_of_unknown_function	uncharacterized protein PODANS_1_3380
Pa_1_6090	-0.0156148037847007	Putative_protein_of_unknown_function	Catalyzes late reaction in the cephamycin biosynthetic pathway
Pa_1_6100	-0.0156878294130639	Putative_protein_of_unknown_function	conidiation at high carbon dioxide-1 protein
Pa_2_10320	-0.0157942315923601	Putative_protein_of_unknown_function	P-loop containing nucleoside triphosphate hydrolase protein
Pa_2_4270	-0.0156266236621092	Putative_NADH_oxidase	NADH:flavin oxidoreductase/NADH oxidase
Pa_2_6260	0.0156933905384044	Putative_protein_of_unknown_function	Apc13p-domain-containing protein
Pa_2_7540	-0.0156021559561939	NA
Pa_2_7930	-0.0155789351873265	Putative_protein_of_unknown_function	predicted protein
Pa_2_8200	-0.0156713583269886	Putative_protein_of_unknown_function	putative sialidase
Pa_3_970	-0.0155790809752964	Putative_Protein_FMP52,_mitochondrial_precursor	nucleoside-diphosphate-sugar epimerases, putative
Pa_4_1480	-0.0155801453845313	Putative_Alkaline_serine_protease	protease
Pa_4_330	-0.0156077034145416	Putative_protein_of_unknown_function	uncharacterized protein PODANS_4_330
Pa_4_3513	-0.0156366268673214	Putative_protein_of_unknown_function	uncharacterized protein PODANS_4_3513
Pa_4_4130	0.0156423117297437	Putative_protein_of_unknown_function	uncharacterized protein PODANS_4_4130
Pa_4_4290	-0.015681174490513	Putative_protein_of_unknown_function	fungal specific transcription factor domain-containing protein
Pa_4_5735	0.0155922783541108	Putative_protein_of_unknown_function	uncharacterized protein PODANS_4_5735
Pa_4_710	0.0155833943699646	Putative_protein_of_unknown_function	uncharacterized protein PODANS_4_710
Pa_4_8380	0.0156066232984401	Putative_protein_of_unknown_function	class I glutamine amidotransferase-like protein
Pa_4_8730	0.0156666247096496	Putative_Carbohydrate_Esterase_Family_9_	N-acetylglucosamine-6-phosphate deacetylase
Pa_5_11070	-0.0156940292761624	Putative_oxidoreductase	NAD-P-binding protein
Pa_5_1780	0.0156211608008209	Putative_protein_of_unknown_function	biotin synthase-like protein
Pa_5_5110	0.0156716425126871	Putative_quinate_dehydrogenase_	Quinate dehydrogenase
Pa_5_7080	-0.0155933563720059	Putative_protein_of_unknown_function	uncharacterized protein PODANS_5_7080
Pa_5_7450	-0.0156266853521841	NA
Pa_5_9400	0.0156003801126858	Putative_protein_of_unknown_function	tRNA (guanine-N(1)-)-methyltransferase
Pa_6_10160	0.0156229346829491	Putative_dioxygenase	glyoxalase
Pa_6_11060	-0.015728706928293	Putative_Sexual_development_protein_	sexual development protein
Pa_6_2380	-0.01568688441091	Putative_Hydrolase	alpha/beta hydrolase fold-1
Pa_6_2410	-0.0155874538291261	Putative_Ankyrin_repeat_protein	predicted protein
Pa_6_2810	0.0158431642781934	Putative_Inorganic_ion_transporter_	cation efflux protein
Pa_6_6820	-0.0157229191490507	Putative_protein_of_unknown_function	extracellular serine-rich protein
Pa_6_7790	0.0158452421846245	NA
Pa_6_7860	-0.015619320462571	Putative_Multidrug_resistance_protein_fnx1	MFS general substrate transporter
Pa_6_8310	-0.0156513026783041	Putative_protein_of_unknown_function	uncharacterized protein PODANS_6_8310
Pa_6_9560	-0.015660862935865	Putative_pisatin_demethylase	Pisatin demethylase
Pa_7_1310	-0.0156175741297166	Putative_protein_of_unknown_function	Het and ankyrin domain protein
Pa_7_1670	0.0156624571689637	Putative_3-beta-hydroxysteroid-Delta(8),Delta(7)-isomerase	emopamil binding protein
Pa_7_535	0.0157349083496172	Putative_protein_of_unknown_function	uncharacterized protein PODANS_7_535
Pa_7_8100	-0.0157234516660201	NA
Pa_7_8410	-0.0156241511678124	NA
Pa_7_9020	0.0155807409493385	Putative_protein_of_unknown_function	tyrosyl-dna phosphodiesterase domain-containing protein
Legend :
GO terms = Gene Ontology terms

### Sheet: PCA2
Principal Component Analysis Dimension 2
Gene	Loadings	Decription	GO term
Pa_1_23748	0.0198086936518623	Putative_protein_of_unknown_function	uncharacterized protein PODANS_1_23748
Pa_3_7780	0.0193886819751513	Putative_protein_of_unknown_function	uncharacterized protein PODANS_3_7780
Pa_3_7775	0.0193062625802967	Putative_protein_of_unknown_function	uncharacterized protein PODANS_3_7775
Pa_5_780	0.0192914161104674	Putative_protein_of_unknown_function	uncharacterized protein PODANS_5_780
Pa_5_3665	-0.0197910565476563	Putative_protein_of_unknown_function	multicopper oxidase type 1, secreted
Pa_5_4970	-0.0197477115333001	Putative_protein_similar_to_oryzin_precursor_	probable alkaline protease (oryzin)
Pa_4_6130	-0.0196918669211667	Putative_protein_of_unknown_function	uncharacterized protein PODANS_4_6130
Pa_7_5200	-0.0196550981409016	Putative_protein_of_unknown_function	uncharacterized protein PODANS_7_5200
Pa_2_12460	-0.0196535376284613	Putative_protein_of_unknown_function	dim2-associated protein 1, variant 1
Pa_1_18730	-0.0196110731071496	Putative_protein_of_unknown_function	methyltransferase domain-containing protein
Pa_6_10570	-0.0195831485093595	Putative_protein_of_unknown_function	alpha beta hydrolase fold family
Pa_4_6400	-0.0195820291346103	Putative_mRNA_export_factor_rsm1_	C3HC zinc finger domain-containing protein
Pa_6_6640	-0.0195700111351971	Putative_protein_of_unknown_function	uncharacterized protein PODANS_6_6640
Pa_1_7940	-0.0195428786299165	Putative_DNA-directed_RNA_polymerase_II_subunit_RPB1_	hyphal anastamosis-8 protein
Pa_2_5990	-0.019533790495046	NA
Pa_2_12180	-0.0195316856486435	Putative_protein_of_unknown_function	malate dehydrogenase
Pa_6_970	-0.0195278324712858	Putative_Coatomer_subunit_beta	Coatomer subunit beta
Pa_6_4120	-0.0194932209897695	Putative_RuvB-like_helicase_1	RuvB-like helicase 1
Pa_4_2160	-0.0194910753629284	Putative_Glycosyltransferase_Family_69	glycosyltransferase family 69 protein
Pa_1_4490	-0.0194818486021088	Putative_protein_similar_to_Kinesin-like_protein_KIP2_of_Saccharomyces_cerevisiae_	kinesin-II 85 kda subunit
Pa_2_12490	-0.0194670611319048	Putative_Glycosyltransferase_Family_2_	Chitin synthase 3
Pa_3_6020	-0.0194282696082126	Putative_protein_of_unknown_function	DENN domain-containing protein
Pa_3_9310	-0.0193934037532182	Putative_Glycoside_Hydrolase_Family_72	glycoside hydrolase family 72 protein
Pa_5_11890	-0.0193932745016662	Putative_transcriptional_factor	Metallothionein expression activator
Pa_2_2000	-0.0193877618969395	Putative_protein_of_unknown_function	nuclear pore complex subunit Nup85
Pa_1_12200	-0.0193838350842668	Putative_protein_of_unknown_function	glycoprotease family protein
Pa_5_11550	-0.019374955919256	Putative_protein_of_unknown_function	MYB family transcription factor
Pa_1_17200	-0.0193551416635209	Putative_rho1_guanine_nucleotide_exchange_factor_1	rho guanyl nucleotide exchange factor
Pa_1_17610	-0.0193480074036776	Putative_protein_of_unknown_function	bZIP transcription factor
Pa_4_6580	-0.0193379526842383	Putative_protein_of_unknown_function	pheromone-regulated membrane protein
Pa_4_7320	-0.0193305652236337	Putative_protein_of_unknown_function	putative 4-hydroxy-2-oxoglutarate aldolase, mitochondrial
Pa_4_7330	-0.0193115171244789	Putative_Growth_regulation_protein	general stress response protein Whi2
Pa_3_11320	-0.0193055765093709	Putative_protein_of_unknown_function	Plasma membrane fusion protein PRM1
Pa_1_7250	-0.0192884733979629	Putative_protein_similar_to_PRO41_protein_of_Sordaria_macrospora_______________	PRO41 protein
Pa_1_2570	-0.0192851384210666	Putative_protein_of_unknown_function	uncharacterized protein PODANS_1_2570, partial
Pa_1_11630	-0.019280579471699	Putative_protein_of_unknown_function	sh3 domain-containing protein
Pa_3_3710	-0.0192727894464272	Putative_protein_similar_to_Protein_MSB2_of_Saccharomyces_cerevisiae	mucin family signaling protein
Pa_3_4800	-0.019258829805699	Putative_protein_of_unknown_function	uncharacterized protein PODANS_3_4800
Pa_6_1620	-0.0192388447738281	Putative_protein_of_unknown_function	Putative protein of unknown function
Pa_4_6180	-0.0192382806100288	Putative_protein_of_unknown_function	Serine/threonine-protein kinase 33
Pa_7_8430	-0.019236391623395	Putative_transcription_regulatory_protein_SNF5_	SNF5-like protein
Pa_1_22710	-0.0192330941594981	Putative_translocation_protein_SEC62_	Translocation protein SEC62
Pa_6_9260	-0.0192237188872244	Putative_Glycoside_Hydrolase_Family_92	glycoside hydrolase family 92 protein
Pa_5_5780	-0.0192186910429472	Putative_protein_of_unknown_function	related to Gbp2p
Pa_7_5935	-0.0192134048912272	Putative_protein_of_unknown_function	uncharacterized protein PODANS_7_5935
Pa_4_2150	-0.0192088391288238	Putative_protein_of_unknown_function	predicted protein
Pa_2_3660	-0.0192037998349598	Putative_protein_of_unknown_function	endosomal spry domain-containing protein
Pa_2_3520	-0.0191988219770224	Putative_eukaryotic_translation_initiation_factor_4E_	eukaryotic initiation factor 4E
Pa_2_900	-0.0191900507350109	Putative_protein_of_unknown_function	myosin chain-like-1 protein
Pa_1_10080	-0.0191816723661445	Putative_protein_of_unknown_function	putative sialidase-like protein [Phaeoacremonium minimum UCRPA7]
Legend :
GO terms = Gene Ontology terms

### Sheet: PCA3
Principal Component Analysis Dimension 3
Gene	Loadings	Decription	GO term
Pa_1_7590	0.0232554013331407	Putative_protein_of_unknown_function	uncharacterized protein PODANS_1_7590
Pa_5_9630	0.0231418197096713	Putative_phosphatidylinositol-4-phosphate_5-kinase_	phosphatidylinositol-4-phosphate 5-kinase its3
Pa_4_8890	0.0228665919947025	Putative_vacuolar_calcium_ion_transporter_	calcium/proton exchanger
Pa_0_90	0.0223024358891805	Putative_protein_of_unknown_function	carbohydrate-binding module family 18 protein
Pa_6_490	0.022112690740521	Putative_Glycoside_Hydrolase_Family_5_	glycoside hydrolase family 5 protein
Pa_3_3790	0.0220843557259925	PEX12_peroxisomal_biogenesis_factor_12_encoded_by_the_pex12_gene	related to peroxisome assembly protein PAS10
Pa_1_22750	0.022030498357952	Putative_protein_similar_to_GRAM_domain-containing_protein_YSP2_of_Saccharomyces_cerevisiae	GRAM domain-containing protein
Pa_3_10850	0.0218929077771715	Putative_Isotrichodermin_C-15_hydroxylase	benzoate 4-monooxygenase cytochrome P450
Pa_7_4430	0.0218721419550396	Putative_protein_of_unknown_function	uncharacterized protein PODANS_7_4430
Pa_1_11020	0.0218699294171688	Putative_protein_of_unknown_function	putative autophagy protein
Pa_6_3900	0.0218453121170845	Putative_F-box_protein_	leucine Rich Repeat domain-containing protein
Pa_7_3020	0.021765976141682	Putative_protein_of_unknown_function	uncharacterized protein PODANS_7_3020
Pa_1_370	-0.0236972282301765	Putative_protein_of_unknown_function	related to nitrogen metabolic regulation protein nmr
Pa_1_5740	-0.0233901057923522	Putative_tyrosinase	tyrosinase precursor
Pa_3_8390	-0.023350072803074	Putative_tRNA_pseudouridine_synthase_	pseudouridylate synthase-like protein
Pa_1_3150	-0.0232228423901795	Putative_ABC_transporter_	ATP-binding cassette sub-family A member 9
Pa_3_9530	-0.0231499530279583	Putative_deoxyhypusine_synthase_	deoxyhypusine synthase
Pa_6_3730	-0.0229447161842777	Putative_Tyrosinase	tyrosinase
Pa_2_1570	-0.022884018049132	Putative_Glycoside_Hydrolase_Family_16_	glycoside hydrolase family 16 protein
Pa_3_8430	-0.0228757782793803	Putative_protein_of_unknown_function	5'-tyrosyl-DNA phosphodiesterase
Pa_1_15660	-0.0227033088334056	Putative_protein_of_unknown_function	ATP synthase F0
Pa_3_5900	-0.0225715594574368	Putative_aminotransferase	kynurenine-oxoglutarate transaminase 1
Pa_7_1190	-0.0225626791955621	Patrx1_thioredoxine_encoded_by_the_PaTrx1_gene	thioredoxin 1
Pa_6_3540	-0.0225106702895187	Putative_COBW_domain-containing_protein_1	COBW domain-containing protein 1
Pa_7_340	-0.0224530322063608	Putative_protein_of_unknown_function	peptidase S41 family protein
Pa_7_2290	-0.0224471606277991	Putative_protein_of_unknown_function	serine-rich protein
Pa_3_10310	-0.0224268704504146	Putative_Vegetative_cell_wall_protein_gp1_precursor	WD domain containing protein
Pa_2_5140	-0.0223879516627565	Putative_translation_initiation_factor_eIF-2B_subunit_delta	Putative translation initiation factor eIF-2B subunit delta
Pa_2_290	-0.0223362686134115	Putative_protein_similar_to_AXL2_of_Saccharomyces_cerevisiae	Axial budding pattern protein 2
Pa_7_8510	-0.022287688284217	Putative_metalloprotease_ATP23	peptidase M76 family protein
Pa_1_22950	-0.0222455121039939	Putative_protein_similar_to_GRAM_domain-containing_protein_YSP2_of_Saccharomyces_cerevisiae
Pa_5_11150	-0.0222440638501383	Putative_protein_of_unknown_function	Ribosomal RNA adenine methylase transferase
Pa_7_10960	-0.0222408997117187	Putative_protein_of_unknown_function	predicted protein
Pa_7_2650	-0.0222100236331745	Putative_cellobiose_dehydrogenase_precursor_	cellobiose dehydrogenase
Pa_2_13500	-0.0221817298558408	Putative_protein_of_unknown_function	uncharacterized protein PODANS_2_13500
Pa_7_2350	-0.0221618836455231	Putative_maintaining_mitochondrial_morphology_protein_MMM1	Maintenance of mitochondrial morphology protein 1
Pa_0_1200	-0.022142117679565	Putative_protein_of_unknown_function	uncharacterized protein PODANS_0_1200
Pa_1_3485	-0.0220944111507124	Putative_protein_of_unknown_function	uncharacterized protein PODANS_1_3485
Pa_5_1510	-0.022058981532964	Putative_demethylase	cytochrome P450
Pa_5_5250	-0.0220563654931925	Putative_DNA_polymerase_kappa	DNA polymerase kappa
Pa_2_1790	-0.0220306036182484	Putative_L-2,4-diaminobutyrate_decarboxylase	tyrosine decarboxylase
Pa_1_13170	-0.0220225388889359	Putative_protein_of_unknown_function	Pentatricopeptide repeat domain-containing protein
Pa_3_9060	-0.0219186262809462	Putative_protein_of_unknown_function	uncharacterized protein PODANS_3_9060
Pa_6_1770	-0.0219132698888791	Putative_Oxydoreductase	norsolorinic acid reductase
Pa_6_8670	-0.0219013765221999	Putative_Serine/threonine-protein_phosphatase	serine/threonine-protein phosphatase PP2A catalytic subunit
Pa_5_2530	-0.0218951187521031	Putative_protein_of_unknown_function	oxidoreductase-like protein
Pa_1_5500	-0.021819214356207	Putative_transporter_	MFS general substrate transporter
Pa_7_2430	-0.0217984124444691	Putative_protein_of_unknown_function	Sad1/UNC domain-containing protein
Pa_5_6720	-0.0217570149132676	Putative_short-chain_oxidoreductase	retinol dehydrogenase 8
Pa_2_6920	-0.0217392448282453	Putative_protein_of_unknown_function	uncharacterized protein PODANS_2_6920
Legend :
GO terms = Gene Ontology terms

### Sheet: expr_profiles_PCA1
Epression profiles of the 50 first genes of the PCA analysis dimension 1
Gene	Tm24_Anova_bis_med	T0_Anova_bis_med	T6_Anova_bis_med	T12_Anova_bis_med	T18_Anova_bis_med	T24_Anova_bis_med	T30_Anova_bis_med	T42_Anova_bis_med	T54_Anova_bis_med	T96_Anova_bis_med
Pa_0_1230	0.19	0.34	0.27	0.45	0.15	-0.15	-0.42	-0.78	-1.33	-1.69
Pa_0_200	0.07	0.51	0.57	0.27	0.17	-0.07	-0.42	-0.57	-1.08	-1.42
Pa_1_12490	0.16	0.31	0.33	0.25	0.14	-0.14	-0.41	-0.83	-1.16	-0.96
Pa_1_13820	0.19	0.78	0.56	0.23	0.13	-0.13	-0.6	-1.17	-1.7	-1.62
Pa_1_1400	0.18	0.84	0.58	0.52	0.02	-0.02	-0.62	-1.05	-1.4	-2.07
Pa_1_1410	-0.08	0.54	0.64	0.63	0.08	0.19	-0.71	-1.09	-1.73	-2.12
Pa_1_17947	0.03	0.5	1	1.18	0.44	-0.03	-0.93	-2.32	-3.15	-2.94
Pa_1_21470	0.01	0.03	0.16	0.37	0.13	-0.01	-0.44	-0.73	-0.94	-1.18
Pa_1_21780	-0.46	-0.21	-0.32	-0.55	-0.22	0.21	1.28	2.58	3.58	4.14
Pa_1_3380	-0.4	-0.15	-0.34	-0.31	-0.22	0.15	1.5	3.17	3.91	4.57
Pa_1_6090	0.17	0.5	0.27	0.17	0.14	-0.14	-0.43	-0.64	-0.8	-1.2
Pa_1_6100	0.58	0.34	0.79	0.5	0.27	-0.27	-1.12	-2.02	-2.43	-2.53
Pa_2_10320	0.49	0.97	1.13	0.59	0.23	-0.23	-1.11	-1.72	-2.26	-2.64
Pa_2_4270	0.41	0.1	0.65	0.3	0.43	-0.1	-0.72	-1.58	-2.12	-2.42
Pa_2_6260	-0.2	-0.2	-0.3	-0.13	-0.21	0.13	0.82	1.14	1.29	1.57
Pa_2_7540	0.16	0.23	0.51	0.27	0.13	-0.13	-0.4	-0.8	-0.95	-1.57
Pa_2_7930	0.38	0.34	0.35	0.34	0.03	-0.03	-0.37	-0.62	-0.89	-1.33
Pa_2_8200	-0.02	0.76	0.6	0.52	0.42	0.02	-0.47	-0.86	-1.26	-1.88
Pa_3_970	0.08	0.07	1.27	1.11	0.45	-0.07	-1.07	-3.28	-3.88	-4.41
Pa_4_1480	-0.02	0.43	0.54	0.02	0.48	0.16	-0.96	-1.42	-1.82	-2.4
Pa_4_330	0.07	0.52	0.55	0.13	0.07	-0.07	-0.84	-1.09	-1.17	-1.54
Pa_4_3513	0.45	1.5	1.57	1.24	0.32	-0.32	-1.52	-2.33	-2.96	-2.91
Pa_4_4130	-1.51	-1.65	-1.41	-1.56	-0.8	0.8	1.39	3.27	6.14	6.54
Pa_4_4290	0.21	0.56	0.39	0.56	0.06	-0.06	-0.57	-0.87	-1.21	-1.83
Pa_4_5735	-1.37	-1.19	-1.32	-1.13	-0.49	0.49	1.17	1.74	3.11	3.92
Pa_4_710	-1.76	-1.23	-1.51	-1.53	-0.75	0.75	2.5	3.58	4.56	5
Pa_4_8380	-0.02	-0.29	-0.26	-0.35	-0.35	0.02	1.82	4.13	4.93	5
Pa_4_8730	-0.26	-0.96	-0.99	-0.85	-0.26	0.26	0.91	2.37	2.35	3.88
Pa_5_11070	0.33	0.73	0.68	0.61	0.12	-0.12	-0.83	-1.06	-1.36	-2.04
Pa_5_1780	-0.1	-0.22	-0.29	-0.09	-0.05	0.05	0.44	1.22	1.5	1.38
Pa_5_5110	-0.3	-0.11	-0.45	-0.41	-0.36	0.11	0.82	1.7	1.91	2.37
Pa_5_7080	0.14	1.57	1.41	0.73	0.22	-0.14	-1.05	-1.8	-2.36	-2.57
Pa_5_7450	0.11	0.57	0.33	0.26	0.13	-0.11	-0.77	-1.09	-1.12	-1.36
Pa_5_9400	0.09	-0.46	-0.42	-0.45	-0.26	-0.09	0.32	0.72	0.95	0.94
Pa_6_10160	0.07	-0.46	-0.57	-0.48	-0.26	-0.07	0.27	1.13	1.23	1.39
Pa_6_11060	0.45	1.46	1.59	0.64	0.1	-0.1	-1.29	-2.6	-3.39	-3.44
Pa_6_2380	0.45	0.2	0.49	0.31	0.13	-0.13	-0.59	-1.26	-1.67	-1.92
Pa_6_2410	0.03	0.5	0.63	0.2	0.03	-0.03	-0.6	-0.71	-1.08	-1.52
Pa_6_2810	-0.21	-0.36	-0.45	-0.28	-0.2	0.2	1	1.57	2.27	2.73
Pa_6_6820	-0.13	1.3	1.07	0.72	0.38	0.13	-0.89	-1.68	-2.33	-2.68
Pa_6_7790	-0.45	-0.99	-0.98	-0.6	-0.28	0.28	1.56	3.46	4.62	5.19
Pa_6_7860	-0.15	0.27	0.58	0.37	0.34	0.15	-0.56	-1.07	-1.46	-1.97
Pa_6_8310	0.59	1.54	1.3	0.8	0.18	-0.18	-1.16	-1.76	-2.28	-2.7
Pa_6_9560	0.94	1.87	2.58	2.13	0.61	-0.61	-2.39	-5.04	-5.68	-5.46
Pa_7_1310	-0.07	0.67	0.35	0.51	0.18	0.07	-0.34	-0.89	-1.1	-1.47
Pa_7_1670	0.02	-0.7	-0.35	-0.44	-0.51	-0.02	0.48	1.22	1.46	1.67
Pa_7_535	-0.86	-1.05	-1.11	-1.14	-0.34	0.34	0.95	2.6	3.33	3.36
Pa_7_8100	-0.07	0.59	0.46	0.32	0.15	0.07	-0.58	-1.2	-1.61	-1.52
Pa_7_8410	-0.02	0.03	0.3	0.25	0.15	0.02	-0.29	-0.61	-0.9	-1.01
Pa_7_9020	0.05	-0.11	-0.31	-0.17	-0.13	-0.05	0.23	0.39	0.68	0.67

### Sheet: expr_profiles_PCA2
Epression profiles of the 50 first genes of the PCA analysis dimension 2
Gene	Tm24_Anova_bis_med	T0_Anova_bis_med	T6_Anova_bis_med	T12_Anova_bis_med	T18_Anova_bis_med	T24_Anova_bis_med	T30_Anova_bis_med	T42_Anova_bis_med	T54_Anova_bis_med	T96_Anova_bis_med
Pa_1_23748	-0.02	0.52	0.33	0.1	0.02	-0.22	-0.6	-0.69	-0.26	1.31
Pa_3_7780	0.07	0.93	0.49	0.08	-0.07	-0.34	-0.63	-0.87	-0.32	1.98
Pa_3_7775	0.08	0.98	0.7	0.02	-0.02	-0.43	-0.89	-0.91	-0.13	2.75
Pa_5_780	0.28	1.14	0.34	0.06	-0.23	-0.06	-0.76	-1.25	-0.07	1.93
Pa_5_3665	-0.04	-0.4	-0.42	-0.26	0.04	0.16	0.62	0.6	0.15	-1.22
Pa_5_4970	0.12	-0.73	-0.44	-0.36	-0.12	0.32	0.81	0.82	0.13	-1.76
Pa_4_6130	-0.32	-0.34	-0.22	-0.04	0.04	0.27	0.86	1.12	0.26	-1.66
Pa_7_5200	-0.23	-0.67	-0.67	-0.18	0.25	0.45	1.22	1.15	0.18	-2.4
Pa_2_12460	-0.04	-0.29	-0.28	0.04	-0.07	0.2	0.49	0.54	0.1	-0.66
Pa_1_18730	0	-0.64	-0.58	-0.23	0	0.79	1.36	1.12	0.35	-1.76
Pa_6_10570	0.02	-0.25	-0.08	-0.03	-0.02	0.13	0.51	0.56	0.18	-0.44
Pa_4_6400	0.14	-0.27	-0.21	-0.03	-0.05	0.08	0.34	0.53	0.03	-0.79
Pa_6_6640	-0.12	-0.39	-0.44	-0.11	0.12	0.25	0.84	0.87	0.11	-0.95
Pa_1_7940	-0.18	-0.52	-0.5	0.01	-0.01	0.02	0.66	0.71	0.25	-1.13
Pa_2_5990	0.06	-0.13	-0.06	-0.09	-0.12	0.16	0.6	0.66	0.32	-0.63
Pa_2_12180	-0.14	-0.69	-0.54	-0.16	0.14	0.51	1.01	0.85	0.28	-1.44
Pa_6_970	0.12	-0.33	-0.2	-0.12	-0.16	0.14	0.62	0.57	0.2	-0.68
Pa_6_4120	0.08	-0.32	-0.14	-0.02	-0.07	0.02	0.45	0.48	0.14	-0.53
Pa_4_2160	0.02	-0.91	-0.8	-0.4	-0.02	0.27	0.97	0.76	0.23	-1.74
Pa_1_4490	-0.04	-0.14	-0.04	0.01	-0.01	0.21	0.49	0.82	0.22	-0.58
Pa_2_12490	0	-0.32	-0.18	-0.04	0.11	0.1	0.4	0.36	0	-0.84
Pa_3_6020	-0.29	-0.44	-0.86	-0.18	0.22	0.18	1.2	1.15	0.29	-1.77
Pa_3_9310	-0.37	-0.76	-0.27	-0.05	0.05	0.48	1.04	0.78	0.07	-1.71
Pa_5_11890	-0.23	-0.55	-0.44	-0.03	0.03	0.16	0.68	0.7	0.09	-0.9
Pa_2_2000	-0.06	-0.15	-0.23	-0.04	0.14	0.04	0.35	0.43	0.09	-0.78
Pa_1_12200	0.19	-0.58	-0.25	-0.11	-0.08	0.55	0.92	0.7	0.08	-1.3
Pa_5_11550	-0.04	-0.54	-0.67	-0.26	0.04	0.49	1.2	1.19	0.34	-1.18
Pa_1_17200	0.16	-0.42	-0.45	-0.15	-0.17	0.17	0.68	0.76	0.15	-0.83
Pa_1_17610	-0.1	-0.07	-0.23	0.07	-0.08	0.15	0.48	0.54	0.19	-0.96
Pa_4_6580	-0.44	-0.99	-0.69	-0.09	0.09	0.38	0.99	1	0.34	-1.64
Pa_4_7320	0	-0.33	-0.12	-0.34	0	0.23	0.66	0.52	0.01	-0.8
Pa_4_7330	-0.01	-0.36	-0.19	0.01	0.09	0.24	0.59	0.42	-0.05	-1.03
Pa_3_11320	-0.18	-1.09	-0.27	-0.02	0.02	0.25	1.01	0.87	0.14	-1.5
Pa_1_7250	-0.04	-0.32	-0.11	0.01	0.13	0.44	0.69	0.56	-0.01	-0.99
Pa_1_2570	0.01	-0.05	-0.15	-0.01	-0.12	0.18	0.64	0.98	0.45	-0.83
Pa_1_11630	0.05	-0.1	-0.26	0.05	-0.06	0.01	0.41	0.52	-0.01	-0.78
Pa_3_3710	0	-0.18	-0.05	-0.03	0.1	0	0.24	0.29	0.06	-0.32
Pa_3_4800	-0.43	-0.63	-0.22	0.14	-0.03	0.21	1.06	1.06	0.03	-1.3
Pa_6_1620	-0.02	-0.49	-0.44	-0.41	0.02	0.06	0.61	1.31	0.51	-1.38
Pa_4_6180	-0.16	-0.03	-0.38	-0.3	0.03	0.48	0.8	0.95	0.27	-1.66
Pa_7_8430	0.1	-0.26	-0.13	0.01	-0.01	0.25	0.5	0.38	-0.07	-0.75
Pa_1_22710	0.03	-0.25	-0.03	-0.08	-0.15	0.07	0.35	0.37	0.19	-0.46
Pa_6_9260	-0.32	-0.18	-0.48	-0.32	0.18	0.5	1.1	0.94	0.39	-1.46
Pa_5_5780	0.06	-0.56	-0.15	-0.11	-0.06	0.07	0.47	0.72	0.45	-0.99
Pa_7_5935	-0.34	-0.51	-0.65	-0.05	0.1	0.05	0.63	0.8	0.35	-1.33
Pa_4_2150	0.18	-0.42	-0.6	-0.3	-0.11	0.11	0.74	0.82	0.49	-1.21
Pa_2_3660	0.35	-0.58	-0.5	-0.26	-0.04	0.22	0.79	0.71	0.04	-1.19
Pa_2_3520	0.03	-0.24	-0.06	0.06	-0.18	0.18	0.35	0.42	-0.03	-0.73
Pa_2_900	0	-0.1	-0.14	0	-0.08	0.09	0.51	0.85	0.2	-0.58
Pa_1_10080	0.05	-0.8	-0.71	-0.17	0.23	0.66	1.19	0.86	-0.05	-1.9

### Sheet: expr_profiles_PCA3
Epression profiles of the 50 first genes of the PCA analysis dimension 3
Gene	Tm24_Anova_bis_med	T0_Anova_bis_med	T6_Anova_bis_med	T12_Anova_bis_med	T18_Anova_bis_med	T24_Anova_bis_med	T30_Anova_bis_med	T42_Anova_bis_med	T54_Anova_bis_med	T96_Anova_bis_med
Pa_1_7590	-1.42	-0.44	-0.02	0.55	0.65	0.35	0.02	-0.15	-0.04	0.56
Pa_5_9630	-1.06	-0.57	-0.12	0.17	0.26	0.07	0.07	-0.07	-0.17	0.17
Pa_4_8890	-0.51	-0.32	0.01	0.24	0.36	0.19	-0.01	-0.19	-0.22	0.13
Pa_0_90	-1.32	-0.31	-0.13	1.44	1.68	0.98	0.09	-0.09	-0.31	0.64
Pa_6_490	-0.65	-0.05	0.11	0.3	0.14	0.17	0.05	-0.08	-0.19	-0.11
Pa_3_3790	-1.02	-0.54	-0.01	0.02	0.1	0.12	0.01	-0.38	-0.24	0.27
Pa_1_22750	-0.86	-0.62	0.09	0.14	0.07	0.04	-0.04	-0.14	-0.13	0.1
Pa_3_10850	-2.06	-1.63	0.42	2.2	1.56	0.82	-0.05	-0.13	-0.67	0.05
Pa_7_4430	-1.89	-1.13	0.79	0.8	0.96	0.49	0.29	-0.99	-0.73	-0.29
Pa_1_11020	-0.71	-0.26	-0.01	0.08	0.3	0.1	0.32	-0.19	-0.38	0.01
Pa_6_3900	-1.18	-0.38	0.11	0.36	0.27	0.43	-0.11	-0.24	-0.58	0.43
Pa_7_3020	-2.46	-1.25	0.24	0.51	1	0.93	1.17	-0.37	-0.24	-0.79
Pa_1_370	3.22	1.2	0.18	-0.35	-0.96	-0.88	-0.18	0.81	0.57	-0.2
Pa_1_5740	3.87	1.34	-0.15	-0.66	-1.26	-0.95	-0.71	0.15	0.86	0.49
Pa_3_8390	0.85	0.28	-0.03	-0.26	-0.35	-0.06	-0.13	0.36	0.23	0.03
Pa_1_3150	2.63	1.06	0.15	-0.62	-0.58	-0.51	-0.21	-0.15	0.56	0.23
Pa_3_9530	0.59	0.22	0.05	-0.16	-0.34	-0.16	-0.12	0.02	-0.02	0.1
Pa_6_3730	0.81	0.45	0.17	-0.26	-0.34	-0.02	-0.03	0.02	0.08	-0.14
Pa_2_1570	0.76	0.14	0.01	-0.23	-0.26	-0.1	-0.2	0.03	-0.01	0.09
Pa_3_8430	2.7	1.2	0.57	-0.35	-0.61	-0.44	-0.19	-0.02	0.11	0.02
Pa_1_15660	0.63	0.11	-0.05	-0.25	-0.42	-0.03	0.11	0.06	0.03	-0.07
Pa_3_5900	0.59	0.23	0.08	-0.08	-0.1	-0.06	-0.11	-0.03	0.06	0.03
Pa_7_1190	0.48	0.21	0.03	-0.16	-0.16	-0.11	0.02	-0.01	-0.09	0.01
Pa_6_3540	0.66	0.2	-0.11	-0.23	-0.28	-0.02	0.02	0.13	-0.1	0.06
Pa_7_340	4.35	1.27	0.21	-0.7	-0.57	-0.52	-0.33	-0.21	0.38	0.75
Pa_7_2290	1.04	0.35	0.18	0	-0.17	-0.15	-0.08	0.1	0	-0.06
Pa_3_10310	0.39	0.08	0.01	-0.18	-0.3	-0.01	-0.03	0.01	0.13	-0.15
Pa_2_5140	0.45	0.22	0.18	-0.03	-0.21	-0.09	-0.03	0.02	0.04	-0.02
Pa_2_290	1.58	0.61	0.12	-0.06	-0.11	-0.05	-0.16	0.05	0.23	-0.14
Pa_7_8510	0.56	0.08	-0.02	-0.3	-0.34	0.05	-0.06	0.12	-0.02	0.02
Pa_1_22950	0.44	0.28	0.03	-0.03	-0.31	-0.12	-0.12	0.12	0.18	-0.13
Pa_5_11150	0.59	0.25	0.03	-0.3	-0.36	-0.26	-0.03	0.32	0.35	-0.1
Pa_7_10960	0.52	0.08	0.02	-0.2	-0.2	0.02	-0.06	0.12	-0.08	-0.02
Pa_7_2650	1.26	0.16	-0.1	-0.18	-0.29	-0.02	-0.15	0.02	0.07	0.15
Pa_2_13500	0.75	0.35	-0.09	-0.14	-0.26	0.09	-0.19	0.23	0.11	-0.16
Pa_7_2350	0.52	0.06	-0.1	-0.15	-0.17	-0.04	0.09	-0.01	0.04	0.01
Pa_0_1200	0.46	0.42	0.04	-0.17	-0.29	-0.09	-0.13	0	0.02	0
Pa_1_3485	2.85	1.43	0.99	-0.58	-0.62	-0.72	-0.47	-0.01	0.02	0.01
Pa_5_1510	1.67	0.49	-0.15	-0.16	-0.52	-0.28	-0.72	0.18	0.56	0.15
Pa_5_5250	0.56	0.33	-0.11	-0.28	-0.53	-0.31	-0.05	0.05	0.34	0.1
Pa_2_1790	0.85	0.33	0.27	-0.05	-0.09	0.01	-0.01	-0.01	0.11	-0.02
Pa_1_13170	0.5	0.18	0.08	-0.43	-0.38	-0.26	-0.32	0.14	-0.04	0.04
Pa_3_9060	0.52	0.27	0.07	-0.13	-0.15	-0.07	-0.18	0.19	0.24	-0.16
Pa_6_1770	1.7	0.63	-0.07	-0.29	0.01	-0.06	0.24	-0.01	0.23	-0.03
Pa_6_8670	0.32	0.15	0	-0.05	-0.2	-0.12	0	0.14	0.22	-0.07
Pa_5_2530	0.62	0.15	-0.23	-0.42	-0.47	-0.24	0.15	0.26	0.18	-0.15
Pa_1_5500	2.83	1.57	0.57	-0.18	-0.15	-0.01	0.01	-0.16	0.4	-0.13
Pa_7_2430	0.41	0.23	-0.01	-0.07	-0.25	0.03	0.01	-0.03	0.18	-0.11
Pa_5_6720	2.51	0.92	0.1	-0.12	-0.03	-0.28	-0.29	0.01	0.07	-0.01
Pa_2_6920	1.68	0.62	-0.61	-0.89	-0.29	-0.18	0.18	0.25	0.23	-0.26
