## Supplemental Table 10 for "Sexual reproduction is controlled by successive transcriptomic waves in *Podospora anserina*"

### Sheet: Feuil1
DE gene	Gene name	Function	Title of previous work analyzing the function of the gene	DOI
Pa_1_11050	HMG4	transcription factor	A Network of HMG-box Transcription Factors Regulates Sexual Cycle in the Fungus Podospora anserina	https://doi.org/10.1371/journal.pgen.1003642
Pa_1_13940	HMG5	transcription factor	A Network of HMG-box Transcription Factors Regulates Sexual Cycle in the Fungus Podospora anserina	https://doi.org/10.1371/journal.pgen.1003642
Pa_6_4110	HMG8	transcription factor	A Network of HMG-box Transcription Factors Regulates Sexual Cycle in the Fungus Podospora anserina	https://doi.org/10.1371/journal.pgen.1003642
Pa_1_20563	FMR1	transcription factor	Genome-Wide Gene Expression Profiling of Fertilization Competent Mycelium in Opposite Mating Types in the Heterothallic Fungus Podospora anserina	https://doi.org/10.1371/journal.pone.0021476
Pa_1_20592	SMR1	unknown function	Genome-Wide Gene Expression Profiling of Fertilization Competent Mycelium in Opposite Mating Types in the Heterothallic Fungus Podospora anserina	https://doi.org/10.1371/journal.pone.0021476
Pa_1_20591	SMR2	transcription factor	Genome-Wide Gene Expression Profiling of Fertilization Competent Mycelium in Opposite Mating Types in the Heterothallic Fungus Podospora anserina	https://doi.org/10.1371/journal.pone.0021476
Pa_6_7350		protease	Genome-Wide Gene Expression Profiling of Fertilization Competent Mycelium in Opposite Mating Types in the Heterothallic Fungus Podospora anserina	https://doi.org/10.1371/journal.pone.0021476
Pa_6_10330		polyketide synthase	Genome-Wide Gene Expression Profiling of Fertilization Competent Mycelium in Opposite Mating Types in the Heterothallic Fungus Podospora anserina	https://doi.org/10.1371/journal.pone.0021476
Pa_4_110		unknown function	Genome-Wide Gene Expression Profiling of Fertilization Competent Mycelium in Opposite Mating Types in the Heterothallic Fungus Podospora anserina	https://doi.org/10.1371/journal.pone.0021476
Pa_4_3858		unknown function	Genome-Wide Gene Expression Profiling of Fertilization Competent Mycelium in Opposite Mating Types in the Heterothallic Fungus Podospora anserina	https://doi.org/10.1371/journal.pone.0021476
Pa_1_24410		SAM-dependent methyl transferase	Genome-Wide Gene Expression Profiling of Fertilization Competent Mycelium in Opposite Mating Types in the Heterothallic Fungus Podospora anserina	https://doi.org/10.1371/journal.pone.0021476
Pa_5_3435		unknown function	Genome-Wide Gene Expression Profiling of Fertilization Competent Mycelium in Opposite Mating Types in the Heterothallic Fungus Podospora anserina	https://doi.org/10.1371/journal.pone.0021476
Pa_7_4100		unknown function	Genome-Wide Gene Expression Profiling of Fertilization Competent Mycelium in Opposite Mating Types in the Heterothallic Fungus Podospora anserina	https://doi.org/10.1371/journal.pone.0021476
Pa_5_9770		Asp protease	Genome-Wide Gene Expression Profiling of Fertilization Competent Mycelium in Opposite Mating Types in the Heterothallic Fungus Podospora anserina	https://doi.org/10.1371/journal.pone.0021476
Pa_1_9625		unknown function	Genome-Wide Gene Expression Profiling of Fertilization Competent Mycelium in Opposite Mating Types in the Heterothallic Fungus Podospora anserina	https://doi.org/10.1371/journal.pone.0021476
Pa_1_540		unknown function	Genome-Wide Gene Expression Profiling of Fertilization Competent Mycelium in Opposite Mating Types in the Heterothallic Fungus Podospora anserina	https://doi.org/10.1371/journal.pone.0021476
Pa_4_7760		farnesyl transferase	Genome-Wide Gene Expression Profiling of Fertilization Competent Mycelium in Opposite Mating Types in the Heterothallic Fungus Podospora anserina	https://doi.org/10.1371/journal.pone.0021476
Pa_2_9145		unknown function	Genome-Wide Gene Expression Profiling of Fertilization Competent Mycelium in Opposite Mating Types in the Heterothallic Fungus Podospora anserina	https://doi.org/10.1371/journal.pone.0021476
Pa_5_9790		unknown function	Genome-Wide Gene Expression Profiling of Fertilization Competent Mycelium in Opposite Mating Types in the Heterothallic Fungus Podospora anserina	https://doi.org/10.1371/journal.pone.0021476
Pa_1_5530		unknown function	Genome-Wide Gene Expression Profiling of Fertilization Competent Mycelium in Opposite Mating Types in the Heterothallic Fungus Podospora anserina	https://doi.org/10.1371/journal.pone.0021476
Pa_2_6830		C6 transcription factor	Genome-Wide Gene Expression Profiling of Fertilization Competent Mycelium in Opposite Mating Types in the Heterothallic Fungus Podospora anserina	https://doi.org/10.1371/journal.pone.0021476
Pa_4_5450		unknown function	Genome-Wide Gene Expression Profiling of Fertilization Competent Mycelium in Opposite Mating Types in the Heterothallic Fungus Podospora anserina	https://doi.org/10.1371/journal.pone.0021476
Pa_6_3770		C6 transcription factor	Genome-Wide Gene Expression Profiling of Fertilization Competent Mycelium in Opposite Mating Types in the Heterothallic Fungus Podospora anserina	https://doi.org/10.1371/journal.pone.0021476
Pa_2_6460	Pah1	transcription factor	pah1: a homeobox gene involved in hyphal morphology and microconidiogenesis in the filamentous ascomycete Podospora anserina	DOI: 10.1046/j.1365-2958.2001.02163.x
Pa_1_12070	Pah3	transcription factor	Systematic Deletion of Homeobox Genes in Podospora anserina Uncovers Their Roles in Shaping the Fruiting Body	https://doi.org/10.1371/journal.pone.0037488
Pa_3_4650	Pah6	transcription factor	Systematic Deletion of Homeobox Genes in Podospora anserina Uncovers Their Roles in Shaping the Fruiting Body	https://doi.org/10.1371/journal.pone.0037488
Pa_1_1270	Idc506_para2	small secreted protein	IDC2 and IDC3, two genes involved in cell non-autonomous signaling of fruiting body development in the model fungus Podospora anserina	https://doi.org/10.1016/j.ydbio.2016.12.016
Pa_1_19440	Rid	DNA methyltransferase	A RID-like putative cytosine methyltransferase homologue controls sexual development in the fungus Podospora anserina	10.1371/journal.pgen.1008086
Pa_5_3300	Setchr	unknown function	?
Pa_1_340	Seta	unknown function	?
Pa_1_20460	Set8	lysine methyltransferase	?
Pa_4_2960	Dnmt5	DNA methyltransferase	?
Pa_3_3450	Kdm8	Histone demethylase	?
Pa_1_5700	Hak1	potassium transporter	Incomplete penetrance and variable expressivity of a growth defect as a consequence of knocking out two K(+) transporters in the euascomycete fungus Podospora anserina.	10.1534/genetics.166.1.125
Pa_7_9900	Trk1	potassium transporter	Incomplete penetrance and variable expressivity of a growth defect as a consequence of knocking out two K(+) transporters in the euascomycete fungus Podospora anserina.	10.1534/genetics.166.1.125
Pa_5_5260	Trk2	potassium transporter	Incomplete penetrance and variable expressivity of a growth defect as a consequence of knocking out two K(+) transporters in the euascomycete fungus Podospora anserina.	10.1534/genetics.166.1.125
Pa_1_23870	Tok2	ion channel	?
Pa_2_13130	Vgb2	voltage gated potassium chanel	?
Pa_2_4620	Acu	sodium potassium transproting ATPase	?
Pa_2_4370	Lox1	lipo-oxygenase	Cyclooxygenases and lipoxygenases are used by the fungus Podospora anserina to repel nematodes	https://doi.org/10.1016/j.bbagen.2018.07.012
Pa_6_8140	Lox2	lipo-oxygenase	Cyclooxygenases and lipoxygenases are used by the fungus Podospora anserina to repel nematodes	https://doi.org/10.1016/j.bbagen.2018.07.012
Pa_1_4690	Cox1	linoleate-diol synthase	Cyclooxygenases and lipoxygenases are used by the fungus Podospora anserina to repel nematodes	https://doi.org/10.1016/j.bbagen.2018.07.012
Pa_5_1240	Cox2	linoleate-diol synthase	Cyclooxygenases and lipoxygenases are used by the fungus Podospora anserina to repel nematodes	https://doi.org/10.1016/j.bbagen.2018.07.012
Pa_1_23780	Fox2	peroxisomal hydratase deshydrogenase	Peroxisomal ABC transporters and β-oxidation during the life cycle of the filamentous fungus Podospora anserina	https://doi.org/10.1016/j.fgb.2008.10.006
Pa_3_6780	Cit1	citrate synthase	Lack of mitochondrial citrate synthase discloses a new meiotic checkpoint in a strict aerobe	doi: 10.1093/emboj/cdf632
Pa_1_18270	Agl1	unknown function	?
Pa_1_19950	Agl3 (GHF18)	glycoside hydrolase	?
Pa_1_20280	Agl4	unknown function	?
Pa_5_7130	Agl5	unknown function	?
Pa_3_8520	Idc1	involved in MAP kinase signal transmission	IDC1, a pezizomycotina-specific gene that belongs to the PaMpk1 MAP kinase transduction cascade of the filamentous fungus Podospora anserina	DOI: 10.1016/j.fgb.2007.04.005
Pa_1_10140	Pro1	transcription factor	PaPro1 and IDC4, Two Genes Controlling Stationary Phase, Sexual Development and Cell Degeneration in Podospora anserina	DOI: 10.3390/jof4030085
Pa_5_9580	Nox2	NADPH oxidase	Functions and regulation of the Nox family in the filamentous fungus Podospora anserina: a new role in cellulose degradation	DOI: 10.1111/j.1365-2958.2009.06878.x
Pa_2_7940	Hetd	WD40 protein involved in incompatibility	HET-E and HET-D Belong to a New Subfamily of WD40 Proteins Involved in Vegetative Incompatibility Specificity in the Fungus Podospora anserina	https://doi.org/10.1093/genetics/161.1.71
Pa_3_2920	Idi1	cell-wall protein	Regulation of gene expression during the vegetative incompatibility reaction in Podospora anserina. Characterization of three induced genes	DOI: 10.1093/genetics/150.2.633
Pa_3_620	Hets	involved in incompatibility	Two allelic genes responsible for vegetative incompatibility in the fungus Podospora anserina are not essential for cell viability	DOI: 10.1007/BF00282475
Pa_3_7530	Inca	zinc finger protein	Podospora mutations reducing cell survival following nutrient exhaustion	https://doi.org/10.1007/BF01568364
Pa_4_3160	Pck	phospho-enol-pyruvate carboxy-kinase	?
Pa_4_3640	Ao1	ascorbate oxydase	Characterization of three multicopper oxidases in the filamentous fungus Podospora anserina: A new role of an ABR1-like protein in fungal development?	DOI: 10.1016/j.fgb.2018.04.007
Pa_6_4220	Fet3	iron transport multicopper oxidase	Characterization of three multicopper oxidases in the filamentous fungus Podospora anserina: A new role of an ABR1-like protein in fungal development?	DOI: 10.1016/j.fgb.2018.04.007
Pa_4_4770	Ctr2	copper transporter	Differential Genome-Wide Transcriptome Analysis: Impact of Cellular Copper on Complex Biological Processes like Aging and Development	doi: 10.1371/journal.pone.0049292
Pa_4_4860	Nat2	arylamine N-acetyltransferase	An Acetyltransferase Conferring Tolerance to Toxic Aromatic Amine Chemicals: MOLECULAR AND FUNCTIONAL STUDIES	https://doi.org/10.1074/jbc.M109.015230
Pa_4_6700	Me4/Mei4	unknown function	Sme4 coiled-coil protein mediates synaptonemal complex assembly, recombinosome relocalization, and spindle pole body morphogenesis	doi: 10.1073/pnas.1107272108
Pa_7_2420	Mei2	unknown function	?
Pa_4_7550	Vosa	unknown function	?
Pa_4_8570	Sir2	histone deacetylase	Life span extension by dietary restriction is reduced but not abolished by loss of both SIR2 and HST2 in Podospora anserina	DOI: 10.1016/j.mad.2008.09.011
Pa_4_8950	Grisea	transcription factor	GRISEA, a putative copper-activated transcription factor from Podospora anserina involved in differentiation and senescence	DOI: 10.1007/BF02173211
Pa_4_9400	Rhp41	repair protein	?
Pa_5_1200	Lac2	laccase	Systematic gene deletions evidences that laccases are involved in several stages of wood degradation in the filamentous fungus Podospora anserina	https://doi.org/10.1111/1462-2920.12253
Pa_7_3560	Lac3	laccase	Systematic gene deletions evidences that laccases are involved in several stages of wood degradation in the filamentous fungus Podospora anserina	https://doi.org/10.1111/1462-2920.12253
Pa_5_4140	Lac4	laccase	Systematic gene deletions evidences that laccases are involved in several stages of wood degradation in the filamentous fungus Podospora anserina	https://doi.org/10.1111/1462-2920.12253
Pa_5_4660	Lac6	laccase	Systematic gene deletions evidences that laccases are involved in several stages of wood degradation in the filamentous fungus Podospora anserina	https://doi.org/10.1111/1462-2920.12253
Pa_5_9860	Lac7	laccase	Systematic gene deletions evidences that laccases are involved in several stages of wood degradation in the filamentous fungus Podospora anserina	https://doi.org/10.1111/1462-2920.12253
Pa_7_4200	Lac8	laccase	Systematic gene deletions evidences that laccases are involved in several stages of wood degradation in the filamentous fungus Podospora anserina	https://doi.org/10.1111/1462-2920.12253
Pa_6_7880	Lac9	laccase	Systematic gene deletions evidences that laccases are involved in several stages of wood degradation in the filamentous fungus Podospora anserina	https://doi.org/10.1111/1462-2920.12253
Pa_6_7850	Mu158	unknown function	?
Pa_7_6470	Mus53	DNA ligase	?
Pa_5_750	Pat	sodium/potassium transporting ATPase subunit	?
Pa_6_3500	Pex7	peroxisomal receptor	The peroxisomal import proteins PEX2, PEX5 and PEX7 are differently involved in Podospora anserina sexual cycle	DOI: 10.1111/j.1365-2958.2006.05353.x
Pa_7_4240	Cata	catalase	Wood Utilization Is Dependent on Catalase Activities in the Filamentous Fungus Podospora anserina	https://doi.org/10.1371/journal.pone.0029820
Pa_7_1060	CatP2	catalase	Wood Utilization Is Dependent on Catalase Activities in the Filamentous Fungus Podospora anserina	https://doi.org/10.1371/journal.pone.0029820
Pa_7_2650	Cdh1	cellobiose deshydrogenase	Inactivation of Cellobiose Dehydrogenases Modifies the Cellulose Degradation Mechanism of Podospora anserina	DOI: 10.1128/AEM.02716-16
Pa_7_3950	Spok2_para3	unknown function	?
Pa_2_7360	AflR	transcription factor	Functional characterization of the sterigmatocystin secondary metabolite gene cluster in the filamentous fungus Podospora anserina: involvement in oxidative stress response, sexual development, pigmentation and interspecific competitions	https://doi.org/10.1111/1462-2920.14698
Pa_2_7880	Mth1	SAM-dependent methyl transferase	?
Pa_3_4260	Nia	nitrate reductase	?
